# Rehoming laboratory rats: Exploring perceptions of rehomers, animal technicians and biomedical researchers

**DOI:** 10.1101/2025.07.31.667926

**Authors:** Georgia Greenan, Caroline Quigley, Ignacio Vinuela-Fernandez, John Menzies

## Abstract

Laboratory animals can be rehomed at the end of a study. However, there is relatively little research on stakeholders’ perceptions of rehoming. We explored the views of three key groups: the people who volunteer to rehome these animals, the animal technicians who care for these animals prior to rehoming, and the researchers who are normally responsible for most of the interactions between people and these animals. To do this, we carried out a thematic analysis of semi-structured interviews. Our aim was to obtain insights that could inform reflection and guide future research priorities around rehoming programmes. Our study demonstrated support for laboratory rodent rehoming in all stakeholder groups. Rehomers’ and technicians’ comments focused chiefly on the potential benefits of rehoming to the animal and benefits to institutional openness. Researchers made similar comments, but in this group, these comments were tempered by concerns around the welfare of the animals after rehoming, the fate of animals that cannot be rehomed, rehomers’ health and well-being, and the potential risks associated with the transparency of individual’s and the institution’s use of animals in research. We discuss these themes in the context of the ethics of laboratory animal use, manifesting a Culture of Care, and challenges around enhancing institutional openness on animal research.
