## Supplementary data for "Rehoming laboratory rats: Exploring perceptions of rehomers, animal technicians and biomedical researchers"

### Sheet: Code sums by interview group
			Code sums
Theme family	Valence	Theme	Rehomers	Technicians	Researchers		Pooled
Animals	Supportive	Animals can ‘retire’ instead of being killed.	3	4	5		12
		Quality of life may be higher when rehomed compared to in an animal facility.	1	7	10		18
		Interactions with institution staff socialises laboratory animals.	5	3	1		9
	Cautious	Issues with rehomer selection.	1	0	5		6
		Issues around the animal’s welfare after rehoming.	6	1	12		19
		Issues around the animal’s adaptability to the rehoming environment.	2	0	5		7
		Rehoming is not possible because of the animal’s genotype/phenotype, or how it was used in scientific studies.	0	3	4		7
People	Supportive	Positive emotions around the act of rehoming.	4	15	3		22
		Rehoming is a straightforward process.	4	4	0		8
	Cautious	Negative feelings associated with not rehoming animals.	6	3	7		16
		Increased rehoming-related workload for staff.	1	1	8		10
		Concern around rehomers’ health.	0	0	2		2
		Concerns around the affordability of rehoming for rehomers.	2	1	4		7
Institution	Supportive	Potential for increased transparency between the institution and the public.	7	8	12		27
	Cautious	Rehoming draws attention to the use of animals in research.	3	6	4		13
		The limited capacity to rehome	2	3	7		12
		The option to rehome is not widely advertised.	2	2	0		4

### Sheet: Code freq ranking overall
Theme family	Valence	Theme	Number of codes	% of total codes
Institution	Supportive	Potential for increased transparency between the institution and the public.	27	13.5678
People	Supportive	Positive emotions around the act of rehoming.	22	11.0553
Animals	Cautious	Issues around the animal’s welfare after rehoming.	19	9.54774
Animals	Supportive	Quality of life may be higher when rehomed compared to in an animal facility.	18	9.04523
People	Cautious	Negative feelings associated with not rehoming animals.	16	8.0402
Institution	Cautious	Rehoming draws attention to the use of animals in research.	13	6.53266
Animals	Supportive	Animals can ‘retire’ instead of being killed.	12	6.03015
Institution	Cautious	The limited capacity to rehome	12	6.03015
People	Cautious	Increased rehoming-related workload for staff.	10	5.02513
Animals	Supportive	Interactions with institution staff socialises laboratory animals.	9	4.52261
People	Supportive	Rehoming is a straightforward process.	8	4.0201
Animals	Cautious	Issues around the animal’s adaptability to the rehoming environment.	7	3.51759
Animals	Cautious	Rehoming is not possible because of the animal’s genotype/phenotype, or how it was used in scientific studies.	7	3.51759
People	Cautious	Concerns around the affordability of rehoming for rehomers.	7	3.51759
Animals	Cautious	Issues with rehomer selection.	6	3.01508
Institution	Supportive	Potential for improved public perceptions of the institution and of use of lab animals in research.	5	2.51256
Institution	Cautious	The option to rehome is not widely advertised.	4	2.01005
People	Cautious	Concern around rehomers’ health.	2	1.00503

### Sheet: Code freq ranking - Rehomers
Theme family	Valence	Theme	Number of codes (Rehomers)	% of total codes
Institution	Supportive	Potential for increased transparency between the institution and the public.	7	14.2857
Animals	Cautious	Issues around the animal’s welfare after rehoming.	6	12.2449
People	Cautious	Negative feelings associated with not rehoming animals.	6	12.2449
Animals	Supportive	Interactions with institution staff socialises laboratory animals.	5	10.2041
People	Supportive	Positive emotions around the act of rehoming.	4	8.16327
People	Supportive	Rehoming is a straightforward process.	4	8.16327
Animals	Supportive	Animals can ‘retire’ instead of being killed.	3	6.12245
Institution	Cautious	Rehoming draws attention to the use of animals in research.	3	6.12245
Animals	Cautious	Issues around the animal’s adaptability to the rehoming environment.	2	4.08163
People	Cautious	Concerns around the affordability of rehoming for rehomers.	2	4.08163
Institution	Cautious	The limited capacity to rehome	2	4.08163
Institution	Cautious	The option to rehome is not widely advertised.	2	4.08163
Animals	Supportive	Quality of life may be higher when rehomed compared to in an animal facility.	1	2.04082
Animals	Cautious	Issues with rehomer selection.	1	2.04082
People	Cautious	Increased rehoming-related workload for staff.	1	2.04082
Institution	Supportive	Potential for improved public perceptions of the institution and of use of lab animals in research.	1	2.04082
Animals	Cautious	Rehoming is not possible because of the animal’s genotype/phenotype, or how it was used in scientific studies.	0	0
People	Cautious	Concern around rehomers’ health.	0	0

### Sheet: Code freq ranking - Technicians
Theme family	Valence	Theme	Number of codes (Technicians)	% of total codes
People	Supportive	Positive emotions around the act of rehoming.	15	24.5902
Institution	Supportive	Potential for increased transparency between the institution and the public.	8	13.1148
Animals	Supportive	Quality of life may be higher when rehomed compared to in an animal facility.	7	11.4754
Institution	Cautious	Rehoming draws attention to the use of animals in research.	6	9.83607
Animals	Supportive	Animals can ‘retire’ instead of being killed.	4	6.55738
People	Supportive	Rehoming is a straightforward process.	4	6.55738
Animals	Supportive	Interactions with institution staff socialises laboratory animals.	3	4.91803
Animals	Cautious	Rehoming is not possible because of the animal’s genotype/phenotype, or how it was used in scientific studies.	3	4.91803
People	Cautious	Negative feelings associated with not rehoming animals.	3	4.91803
Institution	Cautious	The limited capacity to rehome	3	4.91803
Institution	Cautious	The option to rehome is not widely advertised.	2	3.27869
Animals	Cautious	Issues around the animal’s welfare after rehoming.	1	1.63934
People	Cautious	Increased rehoming-related workload for staff.	1	1.63934
People	Cautious	Concerns around the affordability of rehoming for rehomers.	1	1.63934
Animals	Cautious	Issues with rehomer selection.	0	0
Animals	Cautious	Issues around the animal’s adaptability to the rehoming environment.	0	0
People	Cautious	Concern around rehomers’ health.	0	0

### Sheet: Code freq ranking - Researchers
Theme family	Valence	Theme	Number of codes (Researchers)	% of total codes
Animals	Cautious	Issues around the animal’s welfare after rehoming.	12	13.4831
Institution	Supportive	Potential for increased transparency between the institution and the public.	12	13.4831
Animals	Supportive	Quality of life may be higher when rehomed compared to in an animal facility.	10	11.236
People	Cautious	Increased rehoming-related workload for staff.	8	8.98876
People	Cautious	Negative feelings associated with not rehoming animals.	7	7.86517
Institution	Cautious	The limited capacity to rehome	7	7.86517
Animals	Supportive	Animals can ‘retire’ instead of being killed.	5	5.61798
Animals	Cautious	Issues with rehomer selection.	5	5.61798
Animals	Cautious	Issues around the animal’s adaptability to the rehoming environment.	5	5.61798
Animals	Cautious	Rehoming is not possible because of the animal’s genotype/phenotype, or how it was used in scientific studies.	4	4.49438
People	Cautious	Concerns around the affordability of rehoming for rehomers.	4	4.49438
Institution	Cautious	Rehoming draws attention to the use of animals in research.	4	4.49438
People	Supportive	Positive emotions around the act of rehoming.	3	3.37079
People	Cautious	Concern around rehomers’ health.	2	2.24719
Animals	Supportive	Interactions with institution staff socialises laboratory animals.	1	1.1236
People	Supportive	Rehoming is a straightforward process.	0	0
Institution	Cautious	The option to rehome is not widely advertised.	0	0
